# Targeting CPSF73, the mRNA 3’ End Processing Endonuclease, Moves Cancer Cells Away from the Mesenchymal State

**DOI:** 10.64898/2026.03.01.708894

**Authors:** Marzieh Naseri, Huiyun Liu, Luyang Wang, Salwa Mohd Mostafa, Ehsan Ranaei Pirmardan, Bin Tian, Claire L. Moore

**Affiliations:** Department of Developmental, Molecular, and Chemical Biology, Tufts University School of Medicine, Boston, MA 02111, USA; The Wistar Institute, Philadelphia, PA, 19104, USA; Graduate School of Biomedical Sciences, Tufts University School of Medicine, Boston, MA 02111, USA

**Author notes:** **Corresponding author:** Claire Moore, Ph.D., Department of Developmental, Molecular, and Chemical Biology, Tufts University School of Medicine, Jaharis Bldg - 150 Harrison Ave, Boston, MA 02111, USA.

**Keywords:** CPSF73, Alternative polyadenylation (APA), Epithelial-mesenchymal transition (EMT), JTE-607, 3′ UTR lengthening

## Abstract

**Background:** Metastasis significantly contributes to cancer-related mortality and therapeutic failure. Cancer cells acquire metastatic potential by losing epithelial characteristics and gaining mesenchymal properties through the epithelial-mesenchymal transition (EMT). Differential poly(A) site (PAS) usage, known as alternative polyadenylation (APA), generates mRNA isoforms differing in coding sequence, subcellular localization, stability, or translation efficiency. In cancer, 3′UTR shortening increases expression of proto-oncogenes by escaping miRNA-mediated repression. High expression of CPSF73, which cleaves mRNA precursors at PASs, is associated with unfavorable prognoses in cancer patients. However, the role of APA in regulating EMT remains poorly understood.

**Methods:** In this study, to investigate the role of APA in EMT, we employed JTE-607, a small-molecule inhibitor of CPSF73 activity, to examine the impact of catalytic inhibition of CPSF73 on proliferation and EMT in MDA-MB-231, MCF7, A549, and HepG2 cancer cells. To identify differential usage of PASs, global profiling of APA changes, and differential gene expression analysis were performed in MDA-MB-231 cells. Additionally, antisense oligonucleotides were used to block the use of a specific PAS whose APA change may be a driver of EMT reversal.

**Results:** Our findings showed that catalytic inhibition of CPSF73 not only attenuates cancer cell proliferation but also moves the cells away from the mesenchymal state across all four cell lines tested. Global profiling of APA changes following CPSF73 inhibition revealed widespread 3′UTR lengthening and suppression of intronic PASs in MDA-MB-231 cells. APA shifts were observed in key EMT-related genes, accompanied by decreased expression of corresponding proteins across all four cell lines. We used antisense morpholino oligonucleotides to block the proximal PAS of AKT2, shifting the balance of AKT2 mRNA isoforms toward the long isoform. This shift caused EMT reversal, marked by reduced AKT2 protein expression, changes in EMT-related markers, and impaired invasion by MDA-MB-231 cells.

**Conclusion:** Together, these findings identify APA-mediated 3’UTR lengthening, with functional consequences in EMT-related genes, as a coordinated mechanism leading to an attenuated EMT phenotype, highlighting a significant connection between APA and the EMT process. Interfering with these APA changes may offer a promising therapeutic strategy to suppress metastasis, with potential efficacy across multiple pathways.

**Statement of Significance:** Our findings highlight APA-mediated 3’ UTR lengthening as a coordinated mechanism that promotes EMT reversal and support CPSF73 inhibition or APA-targeting strategies as potential therapeutic approaches to suppress metastasis across multiple pathways.
