## Supplementary File 2. The most affected pathways following JTE-607 treatment based on GSEA analysis. for "Targeting CPSF73, the mRNA 3’ End Processing Endonuclease, Moves Cancer Cells Away from the Mesenchymal State"

### Sheet: Negatively enriched (DN)
Negatively enriched (down-regulated) pathways among the overrepresented gene sets in JTE-607-treated cells compared to the control.
		GS DETAILS	SIZE	ES	NES	NOM p-val	FDR q-val	FWER p-val	RANK AT MAX	LEADING EDGE
	GS
	follow link to MSigDB
1	HALLMARK_OXIDATIVE_PHOSPHORYLATION	Details ...	179	-0.38	-1.65	0	0.05	0.058	4683	tags=47%, list=35%, signal=72%
2	HALLMARK_INTERFERON_ALPHA_RESPONSE	Details ...	83	-0.42	-1.63	0.002	0.029	0.067	1341	tags=24%, list=10%, signal=27%
3	HALLMARK_NOTCH_SIGNALING	Details ...	24	-0.53	-1.57	0.03	0.032	0.109	1178	tags=29%, list=9%, signal=32%
4	HALLMARK_GLYCOLYSIS	Details ...	165	-0.35	-1.5	0.003	0.049	0.205	3422	tags=39%, list=25%, signal=52%
5	HALLMARK_WNT_BETA_CATENIN_SIGNALING	Details ...	34	-0.43	-1.38	0.05	0.114	0.506	1794	tags=26%, list=13%, signal=30%
6	HALLMARK_CHOLESTEROL_HOMEOSTASIS	Details ...	65	-0.36	-1.34	0.058	0.137	0.633	3961	tags=46%, list=30%, signal=65%
7	HALLMARK_BILE_ACID_METABOLISM	Details ...	71	-0.35	-1.29	0.084	0.181	0.791	2132	tags=28%, list=16%, signal=33%
8	HALLMARK_ADIPOGENESIS	Details ...	166	-0.29	-1.26	0.045	0.195	0.855	3619	tags=32%, list=27%, signal=43%
9	HALLMARK_UV_RESPONSE_DN	Details ...	125	-0.28	-1.18	0.135	0.312	0.968	2041	tags=22%, list=15%, signal=26%
10	HALLMARK_APICAL_SURFACE	Details ...	26	-0.35	-1.07	0.359	0.553	0.999	4048	tags=54%, list=30%, signal=77%

### Sheet: Positively enriched (UP)
Positively enriched (Up-regulated) pathways among the overrepresented gene sets in JTE-607-treated cells compared to the control.
		GS DETAILS	SIZE	ES	NES	NOM p-val	FDR q-val	FWER p-val	RANK AT MAX	LEADING EDGE
	GS
	follow link to MSigDB
1	HALLMARK_TNFA_SIGNALING_VIA_NFKB	Details ...	164	0.61	2.47	0	0	0	1667	tags=39%, list=12%, signal=44%
2	HALLMARK_INFLAMMATORY_RESPONSE	Details ...	114	0.48	1.84	0	0.006	0.012	1626	tags=30%, list=12%, signal=34%
3	HALLMARK_KRAS_SIGNALING_UP	Details ...	124	0.47	1.82	0	0.005	0.015	1006	tags=24%, list=7%, signal=26%
4	HALLMARK_COMPLEMENT	Details ...	130	0.44	1.75	0	0.008	0.03	1523	tags=22%, list=11%, signal=24%
5	HALLMARK_ESTROGEN_RESPONSE_LATE	Details ...	150	0.43	1.72	0	0.01	0.045	1597	tags=23%, list=12%, signal=25%
6	HALLMARK_APICAL_JUNCTION	Details ...	138	0.41	1.62	0.003	0.024	0.121	1534	tags=21%, list=11%, signal=23%
7	HALLMARK_MYOGENESIS	Details ...	118	0.41	1.62	0.002	0.022	0.131	1065	tags=19%, list=8%, signal=21%
8	HALLMARK_COAGULATION	Details ...	79	0.43	1.59	0.004	0.024	0.161	2026	tags=33%, list=15%, signal=39%
9	HALLMARK_ALLOGRAFT_REJECTION	Details ...	100	0.42	1.58	0.003	0.023	0.172	2254	tags=29%, list=17%, signal=35%
10	HALLMARK_IL6_JAK_STAT3_SIGNALING	Details ...	53	0.46	1.57	0.016	0.022	0.188	1985	tags=30%, list=15%, signal=35%
11	HALLMARK_EPITHELIAL_MESENCHYMAL_TRANSITION	Details ...	156	0.37	1.49	0.005	0.047	0.387	1564	tags=22%, list=12%, signal=24%
