## Supplementary File 5. List of EMT-related gene sets extracted from bioCarta-misgDB-GeneCard databases. for "Targeting CPSF73, the mRNA 3’ End Processing Endonuclease, Moves Cancer Cells Away from the Mesenchymal State"

### Sheet: Sheet1
TGFB1
TGFBR1
AKT1
ITGB1
TGFBR2
TGFB2
SOX9
CTNNB1
BMP2
SNAI1
SMAD4
CDH1
FN1
ENG
FGF10
MAPK1
SNAI2
NOTCH1
FGFR2
HRAS
TGFB3
WNT4
MAP2K1
KRAS
BMP4
PIK3CA
PIK3R1
RAF1
TP53
FOXC2
ZEB1
IL6
PTEN
GSK3B
SMAD3
CDKN1B
TJP1
FGFR1
CCND1
AKT2
MAPK3
BMP7
MAPK14
WNT5A
FGF8
TWIST1
RUNX2
MAPK8
SMAD2
RB1
MSX2
MSX1
SOS1
TNC
NOG
AKT3
WNT7A
GRB2
DLL1
MAP2K6
VIM
MAP2K4
IGF1
LATS2
WNT11
MAP2K2
RBPJ
WNT9B
TP63
FOXC1
PDPN
WNT10B
PIK3CD
MDK
NOTCH2
CDH2
CDKN1A
EGFR
PIK3R2
SIX2
MAPK12
WNT1
MYC
HGF
HIF1A
TRAF6
SLC39A6
WNT3A
MAP2K3
FZD1
PAX6
PPP2CA
WNT2
RHOA
CCNE1
WNT6
WNT3
PIK3R3
SHC1
BMP6
CLDN1
SOS2
MAPK11
WNT7B
SPRY1
MAPK13
FZD7
MMP9
PIK3CB
PAK1
TWIST2
EZH2
WNT16
FZD2
COL1A1
FGFR3
JAG1
PKD1
SMO
BMP5
OCLN
ITGA5
COL4A5
FZD5
LOXL2
FZD4
LRP5
WNT2B
TCF15
PDGFD
NRP2
PRKCZ
CLDN18
PARD6A
FZD9
ID1
DAB2IP
GDF15
FZD6
CCNB1
GREM1
APC
JAG2
FZD10
DAB2
PKP2
YAP1
PROX1
IL17RD
VTN
LRP6
SLC39A10
WNT5B
UBB
IL1B
COL4A2
MTOR
EMP2
NRAS
FZD3
SPRY2
DDX17
UBC
WNT10A
DLG5
NOTCH3
FZD8
PTK2
STAT1
NOTCH4
BCL2
BRCA1
TCF3
UBA52
DSP
LEFTY2
LEF1
COL4A3
COL4A1
CDKN1C
MMP2
CRB3
CDKN2A
PTPRC
DLL4
ID2
PARD3
TCF7L2
DLL3
HEY1
RBBP4
AXIN2
WNT9A
RPS27A
TEAD2
SMARCA4
ACVR1
JUP
SPRED1
NCAM1
EZR
WWTR1
SCUBE3
ATF2
BTRC
MMP1
NR2C2
PALS1
CLDN2
TGFBR3
CLDN5
COL4A4
FOXM1
COL4A6
PPP2R1B
WNT8A
XBP1
GDNF
CLDN3
TEAD1
CRB2
SPRED2
CLDN11
TEAD4
CEBPA
EPHA4
TIAM1
TBX3
CLDN4
OVOL2
PRKAR2B
ELL3
ZEB2
PDCD6
HMGA2
WNT8B
DLK1
MEF2D
TMPRSS4
SMURF1
CDKN2B
SDCBP
CLDN6
PLCB1
FOXA2
TBX2
CLDN7
SPARC
GLIS2
TEAD3
SALL1
TBX1
EIF5A2
ACTB
CLDN8
F11R
RSPO1
IGFBP3
CLDN10
SUZ12
SPRED3
TUBB3
GATA3
BUB1B
SOX2
APLF
EOMES
MAD2L2
CLDN9
CUL7
PTPN14
CDH16
MSH2
CLDN16
CLDN23
CDH6
CEMIP
EPHA3
FLNA
TERT
STK11
SMURF2
HDAC2
CLDN14
CLDN19
CLDN12
CLDN15
CLDN17
CLDN20
EFNA1
LIF
GLI1
MSH6
EED
CEP290
DAG1
PPP2R2B
ROCK2
DLC1
HEYL
MAX
STRAP
RGCC
GAS2
BUB1
MMP15
TUSC3
CDKL2
FKBP1A
FOXA1
TBX5
HEY2
SFRP1
CDC23
DHH
DLGAP5
SMAD7
CRYAB
TBXT
ROCK1
PGR
NKX2-1
PTPN12
SDCCAG8
RTN4
PPP3R1
TNXB
S100A4
ANAPC1
PBX1
CDKN2C
CITED1
HLA-G
FERMT2
PAX8
TCTN1
TRIM28
MSN
DCC
AGT
DACT3
TIMELESS
MIR21
TMEM100
UCHL1
PDGFRL
MKS1
RAD51C
EPB41L5
TNS4
MARK1
PHGDH
SLC33A1
ACTN3
PELO
ERCC2
RFC2
MIR29B1
NBN
PDCD4
CHRDL2
TGFB1I1
SFRP2
CC2D2A
CDC73
BCL7B
FH
RPGRIP1L
SDHAF2
ADAM15
ERCC3
GATA5
INHBA
ZNF703
DDX5
LDLRAD4
TMEM231
FANCC
TNNI1
TCTN2
SIN3A
DLG1
BAMBI
PKD2
MIR221
ADIPOR1
ZNF750
GCNT2
ZNF423
TBX20
LOXL3
TCHH
MIR222
PKIA
TRIM62
DSG4
LIMS1
MIR130A
BCL9L
MIR149
MIR519D
TMEM237
B9D1
LRG1
CLASP2
TGFBR3L
MIR145
HMMR
VASN
MIR573
GTF2IRD1
ABCG2
ACVR1B
ADIPOQ
AHR
AICDA
AKTIP
ALKBH2
ALX1
ARHGAP21
AURKA
AXL
BAG3
BATF2
BCL2L1
BIRC2
BIRC7
BMI1
BRF2
BSG
C3
CA9
CAV1
CCL2
CCL20
CCL21
CCND2
CCR2
CCR7
CD14
CD24
CD44
CEACAM6
CEBPB
CGN
CKB
CLU
CSF2
CTGF
CTNNBIP1
CTNND1
CXCL12
CXCL14
CXCL8
CXCR4
DCLK1
DDR2
DEDD
DKK1
DVL2
EDN1
EDNRA
EGF
EIF3E
EIF3I
EIF5A
ENO1
ERBB2
ERG
ESRP1
ETS1
ETV4
ETV5
FAS
FGF2
FGL2
FHL2
FLT1
FMNL2
FOXF1
FOXJ2
FOXQ1
FYN
GFER
GJA1
GKN1
GPR32
GRHL2
HBEGF
HDGF
HNRNPAB
HOTAIR
HSF1
HSPA4
HSPA5
HSPA9
ICAM1
IDH1
IDH2
IGFBP7
ILK
IRS1
IRS2
ITGAV
ITGB5
JUN
KCNN4
KLF17
KLF5
KLK10
L1CAM
LBX1
LHX2
LIN28A
LINC-ROR
LYN
MCAM
MIR101-1
MIR106B
MIR134
MIR148A
MIR150
MIR155
MIR17
MIR181A1
MIR200A
MIR200B
MIR200C
MIR203A
MIR205
MIR217
MIR22
MIR26B
MIR27B
MIR30A
MIR34A
MIR375
MIR429
MIR506
MIR520G
MIR661
MIR7-1
MIR888
MIRLET7D
MST1
MST1R
MTA1
MUC1
MUC4
NANOG
NDRG1
NDRG2
NEDD9
NEWENTRY
NFKB1
NOV
NOX1
NRG1
NRP1
NTN1
ONECUT1
ONECUT2
OPRM1
PALLD
PDGFB
PEBP1
PER2
PIAS4
PIK3C3
PIK3CG
PLAC8
PLAU
PLAUR
POMC
PRKCA
PRKCD
PROM1
PRRX1
PTHLH
PTK2B
PTP4A3
PTTG1
PVRL1
RNH1
ROR1
RPS6KA3
SCD
SDC1
SDC2
SDHB
SERPINB4
SFRP5
SGPP1
SHOX2
SIRT1
SIX1
SKIL
SKP2
SLC18A1
SLC22A1
SLC22A2
SLC22A3
SLC29A1
SLC29A4
SOX17
SOX4
SPINT1
SPOCK1
SPRR2A
STARD10
STAT3
STIM1
T
TAF4B
TDGF1
TGM2
TLR4
TNF
TNFAIP6
TNFSF11
TPM3
TRIM33
TUBA1B
USP9X
VHL
WASF3
WISP2
YY1
ZBTB33
ZNF217
ABI3BP
ACTA2
ADAM12
ANPEP
APLP1
AREG
BASP1
BDNF
BGN
BMP1
CADM1
CALD1
CALU
CAP2
CAPG
CD59
CDH11
COL11A1
COL12A1
COL16A1
COL1A2
COL3A1
COL5A1
COL5A2
COL5A3
COL6A2
COL6A3
COL7A1
COL8A2
COMP
COPA
CRLF1
CTHRC1
CXCL1
CXCL6
CYR61
DCN
DPYSL3
DST
ECM1
ECM2
EDIL3
EFEMP2
ELN
EMP3
ENO2
FAP
FBLN1
FBLN2
FBLN5
FBN1
FBN2
FMOD
FSTL1
FSTL3
FUCA1
GADD45A
GADD45B
GAS1
GEM
GLIPR1
GLT25D1
GPC1
GPX7
HTRA1
IGFBP2
IGFBP4
IL15
IL32
IL8
ITGA2
ITGB3
LAMA1
LAMA2
LAMA3
LAMC1
LAMC2
LEPRE1
LGALS1
LOX
LOXL1
LRP1
LRRC15
LUM
MAGEE1
MATN2
MATN3
MCM7
MEST
MFAP5
MGP
MMP14
MMP3
MXRA5
MYL9
MYLK
NID2
NNMT
NT5E
NTM
OXTR
PCOLCE
PCOLCE2
PDGFRB
PDLIM4
PFN2
PLOD1
PLOD2
PLOD3
PMEPA1
PMP22
POSTN
PPIB
PRSS2
PTX3
PVR
QSOX1
RGS4
RHOB
SAT1
SCG2
SDC4
SERPINE1
SERPINE2
SERPINH1
SFRP4
SGCB
SGCD
SGCG
SLC6A8
SLIT2
SLIT3
SNTB1
SPP1
TAGLN
TFPI2
TGFBI
GM2
THBS1
THBS2
THY1
TIMP1
TIMP3
TNFAIP3
TNFRSF11
TNFRSF12A
TPM1
TPM2
TPM4
VCAM1
VCAN
VEGFA
VEGFC
WIPF1
